# Improving the RNA velocity approach using long-read single cell sequencing

**DOI:** 10.1101/2022.05.02.490352

**Authors:** Chen Zhang, Weitian Chen, Yitong Fang, Zhichao Chen, Yeming Xie, Wenfang Chen, Zhe Xie, Mei Guo, Juan Wang, Chen Tan, Hongqi Wang, Chong Tang

**Affiliations:** BGI Shenzhen, China, 518000; College of Life Sciences, University of Chinese Academy of Sciences, Beijing, 100049, China; Department of Biology, Cell Biology and Physiology, University of Copenhagen 13, 2100 Copenhagen, Denmark

**Keywords:** single-cell, ONT full-length sequencing, three-barcode technology, single cell maps, RNA velocity

## Abstract

The concept of RNA velocity has been recently developed that allowed to look at the otherwise static single-cell RNA sequencing data in a dynamic way, which permitted inferences about cell fates. However, the more precise parameters, such as the number of exons/introns, can also be determined using long-read methods. Comparing the numbers of exons and introns allows including more genes for downstream velocity analysis and resolves the precise cell fate. The recently developed concept of “RNA velocity” concerns with dynamic changes in mRNA expression and complements single-cell RNA sequencing (scRNA-seq) data, which are static snapshots of a certain cell state taken at a given time point^1^. RNA velocity measures the change in mRNA abundance by differentiating the newly transcribed unspliced pre-mRNAs from mature spliced mRNAs. The rapidly developing long-read sequencing technology lends itself for RNA velocity analysis of scRNA-seq data, which was previously performed primarily using second-generation sequencing.
