## supplementary table 2 for "Improving the RNA velocity approach using long-read single cell sequencing"

### Sheet: Limbal marker 1
Gene	Cell type	Clusters
KRT13	limbal epithelial cells	2,3,5,8
KRT14	limbal epithelial cells	2
KRT19	limbal epithelial cells	2,3,4,5
DCN	Corneal stromal cells	6
KERA	Corneal stromal cells	6
LUM	Corneal stromal cells	6
RGS5	Pericytes
SOX2	Schwann
MLANA	melanocytes
ALCAM	Vascular endothelium	10
MMRN1	lymphatic endothelium
CD3D	T cells
KLRB1	NKT cells
CD68	macrophage	10
CD14	monocytes	10
CCR7	dendritic cells
CD83	dendritic cells	10
CD80	dendritic cells
ITGAX	dendritic cells	10
ITGA6	limbal basal cells	1,4,9
ITGB1	limbal basal cells	1,4,6,7
VIM	limbal basal cells	1,4,6,7
S100A2	limbal progenitor	1,2,4,9
CDH13	limbal progenitor	1,4,9
TP63	putative stem cells	1,4,9
ABCG2	putative stem cells
FZD7	putative stem cells

### Sheet: Limbal marker 2
Gene	Cell type	Clusters
KRT13	conjunctival epithelium	2,3,5
KRT12	limbal or corneal epithelial cells	0
KRT24	corneal suprabasal and superficial epithelial cells	0,5
GJB2	corneal basal epithelium	0,1,2,4,9
GPHA2	limbal progenitor
FBLN1	limbal fibroblasts and stroma cells	6
KERA	corneal stroma keratocytes	6
CCL3	Immune cells	10
TAGLN	fibroblasts endothelial cells	6
ACKR1	endothelial cells
HBA1	Red blood cells

### Sheet: Limbal marker 3
Gene	Cell type	Clusters
KRT17	conjunctival epithelium
KRT4	conjunctival epithelium	2,3,5,8
KRT19	conjunctival epithelium	3,4,5
KRT13	conjunctival epithelium	2,3,5,8
KRT8	conjunctival epithelium	4,9
PPP1R3C	Corneal epithelial cells	5
KRT12	Corneal epithelial cells	0,1
GPHA2	outer limbal stem cells
CD63	outer limbal stem cells	6,7,8,9,10
SOCS3	inner limbal stem cells
ATF3	inner limbal stem cells	0,1,3,4,5
CCND1	limbal basal cells	0,3,5,6
ITGB4	limbal basal cells	1,4,7
ITGB1	limbal basal cells	1,4,6,7
CDKN1A	limbal suprabasal cells	3
CLDN4	limbal suprabasal cells	2,3,5
KRT14	putative stem cells	1,2,4,9
KRT15	putative stem cells	2,3,4,5,7,8
CCNA2	Mitosis cells	9
TOP2A	Mitosis cells	9
MKI67	Amplifying cells	9

### Sheet: Limbal marker 4
Gene	Cell type	Clusters
KRT12	differentiated cells	0
KRT3	differentiated cells	0
GJA1	differentiated cells	0,1
KRT14	progenitor	1,2,4,9
KRT15	progenitor	3,4,8
KRT19	progenitor	3,4,5,8
BIRC5	Amplifying cells	9
RRM2	Amplifying cells	9
TCF4	limbal stem cells	4,6,10
POSTN	limbal stem cells	4,6
A2M	limbal stem cells
TYR	melanocytes
TYRP1	melanocytes
KRT3	terminally differentiated cells	0
KRT12	terminally differentiated cells	0
SPRR2A	terminally differentiated cells
SPRR1B	terminally differentiated cells	0,5
IVL	terminally differentiated cells	2,5
BIRC5	proliferation	9
RRM2	proliferation	9
TOP2A	proliferation	9
MKI67	proliferation	9
PLK1	proliferation	9
SLC2A3	putative stem cells	4,6,10
ITM2A	putative stem cells
POSTN	putative stem cells	6
TCF4	putative stem cells	6
RHOJ	putative stem cells	6
A2M	putative stem cells	6
CTHRC1	putative stem cells	6
ITGA9	putative stem cells
ABCG2	putative stem cells
ABCB5	putative stem cells
LEF1	putative stem cells
